# Targeted analysis of chondrocyte central metabolites in response to cyclical compression and shear deformations

**DOI:** 10.1101/2025.08.04.668582

**Authors:** Erik P. Myers, Aurora Gallagher, Avery Welfley, Samuel Battles, Aidan Gregory, Priyanka Brahmachary, Mark Greenwood, Ronald K. June

## Abstract

Osteoarthritis results in deterioration of articular cartilage, the soft tissue covering articulating surfaces of bones in joints like the knee and hip. Cyclical mechanical stimulation of articular cartilage results in synthesis of cartilage matrix, suggesting that therapeutic mechanical stimulation might be beneficial for cartilage repair in osteoarthritis. Several prior studies identify ion channels and cytoskeletal molecules as components of chondrocyte mechanotransduction. The pathways of central metabolism, glycolysis, the pentose phosphate pathway, and the tricarboxylic acid cycle are necessary for producing non-essential amino acids that are needed for synthesizing matrix proteins for cartilage repair. However, it is currently unknown if and how levels of central metabolites change with applied mechanical stimulation of chondrocytes. Here, we show that applied cyclical shear and compressive deformations drive changes in multiple central metabolites in primary chondrocytes. These results add to a rich picture of chondrocyte mechanotransduction, including calcium signaling, ion channels, integrins, and cytoskeletal components. By finding compression- and shear-induced changes in central metabolites, these data support the potential for therapeutic mechanotransduction toward cartilage repair. Future studies may build on these results to understand the relationships between mechanical stimulation and chondrocyte central metabolism.
