## Supplemental File 4 for "Targeted analysis of chondrocyte central metabolites in response to cyclical compression and shear deformations"

### Sheet: Raw_Targeted_Metabolite_Data
Sample ID	Group	Oxaloacetic Acid	Fumaric Acid	Phosphoenolpyruvic Acid	Malic Acid	2-Oxoglutaric Acid	6-p-gluconate	Citric Acid	Sedoheptulose-7-phosphate	Succinic Acid	Fructose-6-phosphate	Glutamic Acid	Lactic Acid	Glutamine	Fructose_Glucose	Pyruvic Acid
9_15C	15C	0.841	0.0689	0.2041	0.0593	0.1911	0.158	0.0812	0.1471	5.1377	0.203	0.0269	4.9674	0.2636	136.45	3.762
4_30S	30S	0	0.3181	0.0745	0.1676	0.0444	0.195	0.3799	0.2507	37.297	0.0563	2.5572	0.8626	0.3765	38.1156	3.4522
7_15S	15S	1.4274	0.0229	0.0883	0.209	0.6208	0.1031	0.9101	0.1284	2.4773	0.2582	0.8679	15.4906	0.4839	159.116	7.6841
3_15S	15S	0	0.4533	0.0828	0.2175	0.0477	0.0635	1.7202	0.3469	5.0205	6.9515	2.2056	3.1968	0.1411	2.4249	4.2679
4_30C	30C	0	0.0858	0.0679	0.0938	0.008	0.1294	0.3958	0.0208	45.6473	3.1925	0.8103	0	0.043	14.8585	3.0461
7_30C	30C	1.7765	0.2235	0.0712	0.1988	0.385	0.0408	0.1944	0.1094	2.8164	0.0341	0.9522	22.1077	0.6954	164.749	6.4242
13_30S	30S	0	0.0512	0.0735	0.2672	0.4763	0.0829	0.2689	0.1236	4.5407	0.2619	1.9103	33.929	0.5206	217.371	7.62
6_U	U	1.3083	0.0685	0.055	0.1733	0.3784	0.0575	0.2157	0.1313	1.7028	0.3238	1.0287	16.0104	0.5192	81.8668	5.9119
12_30C	30C	0	0.5502	0.0736	0.1284	0.0764	0.0898	0.3601	0.1156	1.6198	0.1457	0.9596	17.2899	0.2694	78.1335	5.1115
5_15S	15S	0	0.1337	0.6565	0.2156	0.5987	0.0643	0.1087	0.1474	22.1824	0.3041	0.7013	6.5336	0.3384	108.864	4.0033
4_U	U	0	0.1795	0.0762	0.1178	0.2113	0.1136	0.2367	0.0617	28.5765	1.4863	2.6192	0	0.2441	27.7221	3.2332
10_30C	30C	0	0.2533	0.0936	0.1345	0.2685	0.1427	0.1048	0.2195	14.2346	0.0882	0.3056	3.2497	0.5082	103.396	3.6966
3_15C	15C	0.9847	0.0497	0.0457	0.0892	0.0377	0.0603	0.3238	0.0907	6.463	6.3786	2.0016	3.5418	0.2838	65.5209	4.0324
14_U	U	0	0.0594	1.0801	0.1668	0.3682	0.073	2.1598	0.1955	2.2264	0.0578	0.9002	12.1115	0.4866	176.915	5.1162
15_15C	15C	0	0.1624	0.114	0.1143	0.102	0.0926	0.4941	0.1584	24.7108	0.2071	1.2435	9.6854	0.1552	121.447	3.7386
9_15S	15S	0	0.0902	0.0582	0.1758	0.2596	0.096	0.1757	0.045	3.7142	0.068	0.273	4.9803	0.3874	137.784	5.2084
5_30C	30C	0	0.0825	0.0611	0.0854	0.1331	0.0558	0.2137	0.1479	1.8318	0.2361	0.5171	6.5985	0.1047	31.5922	3.5239
6_15C	15C	0	0.144	0.0493	0.1417	0.0862	0.0494	0.1635	0.0973	3.0637	0.0564	0.9019	6.2093	0.419	95.2516	4.3374
8_15S	15S	2.6219	0.032	0.4897	0.1217	0.3565	0.0899	0.1496	0.1808	0.9734	0.2621	0.3247	7.7579	0.4763	163.982	5.6534
10_U	U	1.2965	0.1403	0.0496	0.1754	0.6576	0.0578	0.2835	0.2573	2.5908	0.1746	0.3966	12.9976	0.484	165.375	14.0027
8_U	U	0	0.07	0.0332	0.1828	0.401	0.0911	0.228	0.0897	1.9856		0.3658	7.3179	0.5348	183.164	6.5537
10_30S	30S	0	0.1898	0.6126	0.1413	0.1819	0.0982	0.1533	0.1056	13.8529	0.0931	0.1538	0.3851	0.2763	50.1456	3.2213
11_U	U	0	0.1435	0.1039	0.2764	0.5698	0.0614	0.2851	0.1978	3.173	0.3184	1.9425	36.105	0.7508	221.731	8.1823
5_15C	15C	0	0.0864	0.0496	0.1503	0.2774	0.082	0.2433	0.1778	2.224	0.1168	0.5479	4.8821	0.3384	95.3925	4.0915
11_15C	15C	0	0.1158	0.0739	0.1862	0.6409	0.0422	0.2552	0.1991	0.9181	0.2172	1.2056	15.0669	0.4109	229.768	8.9951
15_U	U	0	0.1407	0.1157	0.2394	0.0176	0.0919	0.0615	0.0829	16.7396	0.3148	1.4385	14.0475	0.3897	145.167	3.729
13_15C	15C	0	0.3173	0.0299	0.1741	0.1783	0.0468	0.0818	0.1379	13.4265	0.169	1.1908	5.9853	0.27	78.2768	4.6123
4_15S	15S	0		0.0337	0.1043	0.063	0.0541	0.1605	0.0525	25.916	2.6011	1.4703	0.2567	0.0326	44.6134	3.1742
13_U	U	0	0.0876	0.0392	0.1588	0.0078	0.1132	0.3076	0.0618	1.0512	0.4352	1.06	10.4586	0.2393	106.508	3.9705
3_30C	30C	0		0.0606	0.0909	0.0072	0.1126	0.2263	0.1239	14.1751	4.9789	1.5406	1.0523	0.1111	40.6647	3.2415
7_30S	30S	0	0.1357	0.2657	0.0828	0.1429	0.0451	0.1635	0.1147	3.4022	0.1126	0.6701	4.223	0.1763	100.148	4.3528
15_15S	15S	0	0.0454	0.0346	0.1043	0.2114	0.0645	0.2461	0.15	1.0698	0.3453	0.8787	6.1468	0.2014	83.5146	3.4761
5_U	U	0	0.0879	0.0466	0.1734	0.145	0.069	0.055	0.1494	1.8964	0.2806	0.6259	11.5891	0.4168	137.914	4.5017
13_15S	15S	0.7153	0.0232	0.0201	0.1744	0.0689	0.1214	0.2734	0.0706	2.3172	0.1291	0.6251	6.2622	0.1161	114.084	3.5893
11_30S	30S	0	0.0345	0.0585	0.1606	0.1758	0.1115	0.2328	0.1155	2.9414	0.1143	0.9664	9.3492	0.499	123.412	3.8767
14_15C	15C	0	0.1133	0.0411	0.189	0.1326	0.083	0.229	0.0741	2.8749	0.2153	0.9716	6.5031	0.1899	110.002	3.4901
11_15S	15S	0	0.0618	0.0598	0.1603	0.2201	0.077	0.2726	0.2331	2.8046	0.2726	1.3329	12.3134	0.2591	87.6824	4.5821
9_30S	30S	2.1806			0.0986	0.1335	0.1055	0.0826	0.1144	2.6303	0.19	0.2151	2.0437	0.2041	80.5965	3.7044
8_15C	15C	0	0.0261	0.0526	0.1058	0.2466	0.1003	0.1857	0.8082	1.1949	0.2552	0.2174	3.5116	0.2159	114.087	4.0164
14_30C	30C	0	0.0472	0.8514	0.0922	0.0362	0.0821	0.2233	0.1581	21.5619	0.3552	0.6964	5.8824	0.0793	65.9521	3.3909
7_U	U	2.3948	0.0646	0.0515	0.2378	0.0342	0.0395	0.2131	0.2464	3.147	0.2464	0.1429	17.8424	0.67	176.495	7.422
12_30S	30S	0.1315	0.0437	0.0587	0.0763	0.0535	0.0827	0.0753	0.0833	2.0617	0.1107	0.68	5.7221	0.1575	80.7938	3.3872
4_15C	15C	0	0.1637	0.0267	0.1352	0.0228	0.0952	0.1778	0.1034	28.9861	2.7518	1.1159	0.1528	0.0299	38.4605	3.4487
6_30C	30C	0		0.027	0.0469	0.0077	0.0525	0.0801	0.0476	2.2821	0.2752	0.3265	8.0087	0.0761	28.7462	3.2827
3_U	U	0	0.1238	0.0432	0.2398	0.1125	0.039	0.1373	0.2798	22.7388	4.3211	4.1234	1.6669	0.3361	79.6678	3.5615
11_30C	30C	0	0.0747	0.9966	0.1864	0.0514	0.0803	0.1012	0.151	10.7299		0.9191	6.8929	0.247	47.7575	5.3128
12_U	U	0	0.0211	0.0254	0.1569	0.1605	0.0734	0.3882	0.1173	1.3742	0.2473	0.7086	2.5949	0.441	128.052	11.1596
15_30C	30C	0	0.069	0.0882	0.0783	0.0052	0.0453	0.2886	0.1677	1.6198	0.3143	0.6267	7.4215	0.1671	28.9933	3.5794
8_30S	30S	0	0.083	0.0771	0.1266	0.011	0.0554	0.1054	0.0545	10.095	0.277	0.1354	2.3888	0.1647	79.5068	3.4741
6_15S	15S	0	0.0758	0.92	0.1258	0.0153	0.0775	0.0803	0.1543	2.8371	0.23	0.6843	3.6665	0.187	80.483	3.6174
10_15S	15S	0	0.0408	0.0386	0.1382	0.6299	0.085	0.2264	0.0509	0.758	0.119	0.5083	6.7685	0.4125	137.646	4.9767
8_30C	30C	0.588	0.0231	0.0389	0.082	0.1368	0.0453	0.2037	0.0507	1.2869	0.035	0.1562	8.1593	0.2516	75.0123	5.0195
12_15S	15S	0	0.1359	0.1091	0.1699	0.0141	0.0708	0.1491	0.2214	2.2972	0.3326	0.7927	25.1529	0.1965	49.3098	5.7565
14_30S	30S	1.1541	0.0314	1.0139	0.088	0.0154	0.0794	0.3076	0.0382	19.8421	0.1382	0.0722	5.0151	0.2748	98.1969	3.7747
3_30S	30S	0.5332		0.0283	0.0906	0.0351	0.0543	0.1989	0.1043	28.0239	5.1116	1.8095	0.9402	0.2631	48.2248	3.0615
6_30S	30S	0.9717	0.0215	0.0231	0.0904	0.1896	0.0791	0.2193	0.0302	3.2409	0.1602	0.4745	4.5876	0.1501	85.318	3.6589
9_30C	30C	0	0.09	0.0548	0.1399	0.2923	0.0477	0.0983	0.1309	1.3811	0.3605	0.3082	9.0188	0.4245	138.716	4.5205
15_30S	30S	0	0.0286	1.0088	0.0906	0.0475	0.0701	0.3126	0.1203	18.7066	0.257	0.7439	2.6262	0.1009	44.0949	3.0941
13_30C	30C	0	0.0169	0.0325	0.12	0.0054	0.0475	0.2251	0.0139	2.7874	0.144	0.7158	4.6696	0.14	83.7703	3.8255
7_15C	15C	2.1733	0.0853	0.0241	0.1709	0.345	0.0422	0.2508	0.1239	3.0396	0.0892	0.9603	8.4917	0.4005	154.671	5.2
12_15C	15C	0	0.1719	0.0998	0.1495	0.0594	0.0399	0.3022	0.1064	2.5561	0.0555	1.0884	17.0318	0.2599	138.855	5.854
14_15S	15S	0	0.1648	0.4339	0.1492	0.0026	0.0533	0.3109	0.0935	1.2493	0.1839	0.5545	4.0729	0.155	92.2185	3.5337
9_U	U	2.6552	0.0773	0.095	0.1598	0.3701	0.1048	0.0728	0.1519	2.3707	0.1319	0.471	15.2237	0.4923	157.969	8.7488
5_30S	30S	0	0.1087	0.031	0.1502	0.1097	0.033	0.0555	0.0782	3.2172	0.0464	0.3331	2.3066	0.301	58.3323	3.4562
10_15C	15C	0.4801	0.0322	0.2393	0.115	0.1056	0.0478	0.173	0.1019	11.4891	0.0919	0.2363	0.2636	0.2271	32.3709	3.1533
2_U	U	10.6466	0.717	0.0438	0.0978	3.8979	0.0567	0.0695	0.1061	18.5813	1.8305	1.8441	1.7511	4.2847	34.9162	1.4536
2_15C	15C	11.4648	0.6284	0.0486	0.128	3.6366	0.1091	0.1538	0.0793	14.2025	1.8611	1.3262	2.4209	4.575	20.7474	0.3305
2_30C	30C	6.4695	0.7751	0.0653	0.1351	3.3287	0.2975	0.0622	0.1386	15.1555	1.2698	0.9956	2.3676	3.8072	12.5832	1.1953
2_15S	15S	4.4115	10.8408	0.0667	0.1223	4.7184	0.1499	0.0535	0.0907	17.225	2.1195	1.3903	3.558	5.4699	55.2899	2.0512
2_30S	30S	6.6673	0.4165	0.0522	0.0942	1.9741	0.1159	0.0934	1.2225	11.9253	1.1278	0.7538	1.6494	2.2374	6.1028	0.588
